# Strategies to assure optimal trade-offs among competing objectives for genetic improvement of soybean

**DOI:** 10.1101/2021.02.19.431938

**Authors:** Vishnu Ramasubramanian, William Beavis

## Abstract

Plant breeding is a decision making discipline based on understanding project objectives. Genetic improvement projects can have two competing objectives: maximize rate of genetic improvement and minimize loss of useful genetic variance. For commercial plant breeders competition in the marketplace forces greater emphasis on maximizing immediate genetic improvements. In contrast public plant breeders have an opportunity, perhaps an obligation, to place greater emphasis on minimizing loss of useful genetic variance while realizing genetic improvements. Considerable research indicates that short term genetic gains from Genomic Selection (GS) are much greater than Phenotypic Selection (PS), while PS provides better long term genetic gains because PS retains useful genetic diversity during the early cycles of selection. With limited resources must a soybean breeder choose between the two extreme responses provided by GS or PS? Or is it possible to develop novel breeding strategies that will provide a desirable compromise between the competing objectives? To address these questions, we decomposed breeding strategies into decisions about selection methods, mating designs and whether the breeding population should be organized as family islands. For breeding populations organized into islands decisions about possible migration rules among family islands were included. From among 60 possible strategies, genetic improvement is maximized for the first five to ten cycles using GS, a hub network mating design in breeding populations organized as fully connected family islands and migration rules allowing exchange of two lines among islands every other cycle of selection. If the objectives are to maximize both short-term and long-term gains, then the best compromise strategy is similar except a genomic mating design, instead of a hub networked mating design, is used. This strategy also resulted in realizing the greatest proportion of genetic potential of the founder populations. Weighted genomic selection applied to both non-isolated and island populations also resulted in realization of the greatest proportion of genetic potential of the founders, but required more cycles than the best compromise strategy.
