## Supplemental File 2 for "Strategies to assure optimal trade-offs among competing objectives for genetic improvement of soybean"

### Sheet: Coef_Table_PM_IM_with_t0.5_limi
Estimates of Half-life and Asymptotic limits estimated from alpha and beta parameters in the recurrence equation. The most parsimonious model (M ) is used to estimate alpha and beta for each of the 60 unique combinations of population type (PT), selection method (SM), breeding design (BD) and migration policy (MP).
Factors				Mean		SD		Estimated Rates and Limits
Population	Selection Method	Breeding Design	Migration Policy	alpha	beta	alpha	beta	Half-life	Asymptotic Limits	Fraction of Realized Maximum Potential in Founder Populations
NI	PS	HN	None	0.834608	11.849	-0.0611601	4.67864	3.83	71.64	0.3582
NI	GS	HN	None	0.840531	13.094	-0.0552369	5.92356	3.99	82.11	0.41055
NI	WGS	HN	None	0.89667	8.27726	0.000901996	1.10686	6.36	80.1	0.4005
NI	PS	CR	None	0.94181	7.62457	0.0460421	0.454178	11.56	131.03	0.65515
NI	GS	CR	None	0.917175	9.05407	0.0214076	1.88367	8.02	109.32	0.5466
NI	WGS	CR	None	0.955995	6.93225	0.0602271	-0.238146	15.4	157.53	0.78765
NI	PS	RM	None	0.944729	7.33324	0.0489609	0.162847	12.19	132.68	0.6634
NI	GS	RM	None	0.933692	8.39975	0.0379242	1.22935	10.1	126.68	0.6334
NI	WGS	RM	None	0.957856	6.77499	0.0620878	-0.395401	16.1	160.76	0.8038
NI	PS	GM	None	0.923883	8.09948	0.0281149	0.929086	8.76	106.41	0.53205
NI	GS	GM	None	0.91525	9.1378	0.0194826	1.9674	7.83	107.82	0.5391
NI	WGS	GM	None	0.940725	7.44309	0.044957	0.272699	11.34	125.57	0.62785
IM	PS	HN	DS	0.712506	8.28337	-0.183261	1.11298	2.04	28.81	0.14405
IM	GS	HN	DS	0.703597	9.82904	-0.192171	2.65865	1.97	33.16	0.1658
IM	WGS	HN	DS	0.707247	9.80591	-0.188521	2.63552	2	33.5	0.1675
IM	PS	CR	DS	0.786782	6.67	-0.108986	-0.500396	2.89	31.28	0.1564
IM	GS	CR	DS	0.757401	8.02701	-0.138367	0.856614	2.49	33.09	0.16545
IM	WGS	CR	DS	0.761998	7.93467	-0.133769	0.764272	2.55	33.34	0.1667
IM	PS	RM	DS	0.76111	6.7886	-0.134657	-0.381792	2.54	28.42	0.1421
IM	GS	RM	DS	0.749428	7.84495	-0.14634	0.674555	2.4	31.31	0.15655
IM	WGS	RM	DS	0.74756	7.90486	-0.148208	0.734466	2.38	31.31	0.15655
IM	PS	GM	DS	0.760008	8.9811	-0.135759	1.8107	2.53	37.42	0.1871
IM	GS	GM	DS	0.772677	8.52178	-0.123091	1.35139	2.69	37.49	0.18745
IM	WGS	GM	DS	0.77359	8.67061	-0.122178	1.50022	2.7	38.3	0.1915
IM	PS	HN	BI	0.862032	6.55851	-0.0337353	-0.611885	4.67	47.54	0.2377
IM	PS	HN	RB	0.849139	7.23843	-0.0466289	0.0680333	4.24	47.98	0.2399
IM	PS	HN	FC	0.947939	7.02797	0.0521709	-0.142422	12.96	134.99	0.67495
IM	GS	HN	BI	0.920431	6.5245	0.0246636	-0.645894	8.36	82	0.41
IM	GS	HN	RB	0.910167	7.05932	0.0143993	-0.111078	7.36	78.58	0.3929
IM	GS	HN	FC	0.934317	9.05519	0.0385495	1.8848	10.2	137.86	0.6893
IM	WGS	HN	BI	0.924305	6.39688	0.0285375	-0.773517	8.81	84.51	0.42255
IM	WGS	HN	RB	0.917297	6.96567	0.0215287	-0.204728	8.03	84.22	0.4211
IM	WGS	HN	FC	0.936022	8.78136	0.0402539	1.61097	10.48	137.26	0.6863
IM	PS	CR	BI	0.904025	5.47564	0.00825699	-1.69475	6.87	57.05	0.28525
IM	PS	CR	RB	0.895461	5.9766	-0.000307026	-1.19379	6.28	57.17	0.28585
IM	PS	CR	FC	0.948028	7.14885	0.0522599	-0.0215478	12.99	137.55	0.68775
IM	GS	CR	BI	0.933576	5.61915	0.0378081	-1.55124	10.08	84.6	0.423
IM	GS	CR	RB	0.937013	5.97541	0.0412454	-1.19499	10.65	94.87	0.47435
IM	GS	CR	FC	0.939349	8.50214	0.0435809	1.33174	11.08	140.18	0.7009
IM	WGS	CR	BI	0.936451	5.50502	0.0406828	-1.66537	10.56	86.63	0.43315
IM	WGS	CR	RB	0.934118	5.95142	0.0383506	-1.21898	10.17	90.34	0.4517
IM	WGS	CR	FC	0.93759	8.54643	0.0418221	1.37603	10.76	136.94	0.6847
IM	PS	RM	BI	0.944479	4.39456	0.0487109	-2.77583	12.13	79.15	0.39575
IM	PS	RM	RB	0.935351	4.74106	0.039583	-2.42934	10.37	73.34	0.3667
IM	PS	RM	FC	0.954151	6.81703	0.0583832	-0.353363	14.77	148.68	0.7434
IM	GS	RM	BI	0.942736	5.14826	0.0469682	-2.02213	11.75	89.9	0.4495
IM	GS	RM	RB	0.939464	5.70016	0.0436959	-1.47023	11.1	94.16	0.4708
IM	GS	RM	FC	0.942868	8.10744	0.0471004	0.937047	11.78	141.91	0.70955
IM	WGS	RM	BI	0.944528	5.13361	0.0487598	-2.03678	12.15	92.54	0.4627
IM	WGS	RM	RB	0.933033	5.79224	0.0372657	-1.37815	10	86.49	0.43245
IM	WGS	RM	FC	0.942863	8.09262	0.0470951	0.922229	11.78	141.64	0.7082
IM	PS	GM	BI	0.978599	3.45699	0.0828311	-3.71341	32.04	161.53	0.80765
IM	PS	GM	RB	0.974796	4.04677	0.0790281	-3.12362	27.15	160.56	0.8028
IM	PS	GM	FC	0.954564	6.51069	0.0587959	-0.659706	14.91	143.29	0.71645
IM	GS	GM	BI	0.978595	4.2556	0.0828274	-2.91479	32.03	198.82	0.9941
IM	GS	GM	RB	0.974206	5.06992	0.0784383	-2.10047	26.52	196.55	0.98275
IM	GS	GM	FC	0.945335	8.01894	0.0495675	0.848543	12.33	146.69	0.73345
IM	WGS	GM	BI	0.977852	4.34677	0.0820843	-2.82362	30.95	196.26	0.9813
IM	WGS	GM	RB	0.97306	5.02475	0.0772924	-2.14564	25.38	186.52	0.9326
IM	WGS	GM	FC	0.945501	7.97636	0.0497332	0.805966	12.37	146.36	0.7318
