## Supplemental File 3 for "Strategies to assure optimal trade-offs among competing objectives for genetic improvement of soybean"

### Sheet: ANOVA_PM_IM_SingleLevel_V3
Model Description	df	AIC	BIC	logLik
M1: 2 curves, one for each simulated level of PT	6	110715	110759	-55351.6
M2: 4 curves, one for each simulated level of BD	6	111547	111591	-55767.4
M3: 3 curves, one for each simulated level of SM	6	111672	111716	-55829.8
M4: 5 curves, one for each simulated level of MP	6	92144.6	92189	-46066.3
M5: 8 curves, one for each of the simulated combinations of PT and BD	6	109785	109830	-54886.6
M6: 6 curves, one for each of the simulated combinations of PT and SM	6	110302	110346	-55145
M7: 10 curves, one for each of the simulated combinations of PT and MP	6	92144.6	92189	-46066.3
M8: 12 curves, one for each of the simulated combinations of BD and SM	6	111219	111264	-55603.6
M9: 20 curves, one for each of the simulated combinations of BD and MP	6	84092.2	84136.6	-42040.1
M10: 15 curves, one for each of the simulated combinations of SM and MP	6	89151.5	89195.9	-44569.8
M11: 24 curves, one for each of the simulated combinations of PT, BD and SM	6	109354	109398	-54670.8
M12: 40 curves, one for each of the simulated combinations of PT, BD and MP	6	84092.2	84136.6	-42040.1
M13: 30 curves, one for each of the simulated combinations of PT, SM and MP	6	89151.5	89195.9	-44569.8
M14: 60 curves, one for each of the simulated combinations of BD, SM and MP	6	75831.4	75875.8	-37909.7
M15: 60 curves, one for each of the simulated combinations of PT, BD, SM and MP	6	75831.4	75875.8	-37909.7
M 11 - 15 with AR-1 Correlation Structure
M11_Corr: 24 curves, one for each of the simulated combinations of PT, BD and SM	7	72792.4	72844.2	-36389.2
M12_Corr: 40 curves, one for each of the simulated combinations of PT, BD and MP	7	50022.5	50074.2	-25004.2
M13_Corr: 30 curves, one for each of the simulated combinations of PT, SM and MP	7	57736.6	57788.3	-28861.3
M14_Corr: 60 curves, one for each of the simulated combinations of BD, SM and MP	7	42166.2	42217.9	-21076.1
M15_Corr: 60 curves, one for each of the simulated combinations of PT, BD, SM and MP	7	42166.2	42217.9	-21076.1
M 15 with AR1 correlation structure and varIdent variance component modeling
M15_Corr_Var: 60 curves, one for each of the simulated combinations of PT, BD, SM and MP	66	40276.6	40764.6	-20072.3
One approach to compare the significance of factors is to compare the AIC scores of model M15(all four factors) with three factor models (M11-M14 without the factor of interest). The larger the difference, larger the magnitude of interaction effects of the factor not included in the model.
	MP	M11-M15	30626.2
	SM	M12-M15	7856.3
	BD	M13-M15	15570.4
	PT	M14-M15	0.000365978
Note: M14 and M15 have similar AIC and BI scores as PT is a dummy variable for MP. Both the non-isolated (NI) and discrete (DS) populations have no migration event. So we've used two unique levels for NI and IM populations (PT) and five unique levels for MP including "None" that corresponds to NI, "DS" that corresponds to discrete islands, "BI", "RB" and "FC" policies that are applicable only to …
